# Inhibition of Endocannabinoid Degradation in Astrocytes Reprograms Glial Reactivity and Prevents Seizure Sequelae

**DOI:** 10.64898/2026.02.04.703855

**Authors:** Chudai Zeng, Fei Gao, Jian Zhang, Mei Hu, Dexiao Zhu, Li Sun, Jianlu Lyu, Mingzhe Pan, Chu Chen

## Abstract

**Background:** Temporal lobe epilepsy (TLE) is the most common form of focal epilepsy and is characterized by a pathological cascade of excitotoxicity that leads to neuroinflammation, progressive neuronal loss, and subsequent cognitive decline. Despite its prevalence, effective disease-modifying therapies remain lacking. Previous studies have demonstrated that the endocannabinoid system contributes to epileptic activity. In particular, inactivation of monoacylglycerol lipase (MAGL), the key rate-limiting enzyme responsible for the degradation of the endocannabinoid 2-arachidonoylglycerol (2-AG), an endogenous lipid mediator with anti-inflammatory and neuroprotective properties, suppresses seizures and reduces neuroinflammation. However, the cellular and molecular mechanisms underlying these protective effects remain unclear.

**Methods:** To dissect the cellular mechanisms underlying MAGL-mediated neuroprotection, we employed a kainic acid (KA)-induced status epilepticus model in mice with global, astrocyte-specific (aKO), and neuron-specific (nKO) deletion of *mgll*. We combined single-nucleus RNA sequencing (snRNA-seq) to map the transcriptomic landscape of glial responses with pharmacological interventions to validate key signaling pathways, as well as behavioral assays to assess functional recovery.

**Results:** We demonstrated that astrocyte-specific, but not neuron-specific, *mgll* deletion was sufficient to attenuate seizure susceptibility and hippocampal neurodegeneration, thereby recapitulating the protective phenotype observed in global knockouts. Transcriptomic profiling revealed that astrocytic MAGL deficiency fundamentally reshaped the glial response to injury by preventing the transition to pro-inflammatory reactive astrocyte states and suppressing the activation of disease-associated microglia (DAM). Mechanistically, we identified a signaling pathway in which the neuroprotective effects of MAGL inhibition depend on cannabinoid receptor 1 (CB1) activation and are mediated by downstream peroxisome proliferator-activated receptor γ (PPAR-γ) signaling. Either genetic deletion of CB1 or pharmacological blockade of PPAR-γ abolished the protective effects. Furthermore, aKO mice exhibited reduced neuronal loss, preserved synaptic structural integrity and protection against post-seizure cognitive deficits.

**Conclusion:** These findings reveal astrocytic MAGL as a crucial regulatory node in the epileptic brain and demonstrated that enhancing 2-AG signaling in astrocytes orchestrates neuroprotection via CB1-PPAR-γ signaling pathways, thereby attenuating neuroinflammation, preserving synaptic function, and preventing the cognitive comorbidities associated with epilepsy.
