## Supplementary material for "Inhibition of Endocannabinoid Degradation in Astrocytes Reprograms Glial Reactivity and Prevents Seizure Sequelae": Related to Figure-4

### Sheet: Table S1
Table S1 Primers used in this study
Gene	Accession number	Forward (5’~3’)	Reverse (5’~3’)
β-Actin	NM_007393	TAGGCACCAGGGTGTGATGGTGGG	CGCAGCTCATTGTAGAAGGTGTGGT
IL-1β	NM_008361.33	TGGAGAGTGTGGATCCCAAGCAAT	TGTCCTGACCACTGTTGTTTCCCA
IL-6	NM_031168.1	TCTCTGGGAAATCGTGGAAATG	ACTCCAGGTAGCTATGGTACTC
TNFα	NM_013693	GTCTACTGAACTTCGGGGTGA	CACTTGGTGGTTTGCTACGAC

### Sheet: Table S2
Table S2. GO enrichment analysis of Kainic acid-induced differential expressed genes in CA1 neurons
ID	Description	FoldEnrichment	pvalue	p.adjust	geneID	Count	Genotype	direction
GO:1902600	proton transmembrane transport	9.93981	6.2555e-06	0.0123546	mt-Co2/mt-Nd4/mt-Atp6/mt-Nd1/mt-Co1/mt-Cytb/mt-Co3	7	WT	down
GO:0006119	oxidative phosphorylation	8.40366	1.89424e-05	0.0187056	mt-Co2/mt-Nd4/mt-Atp6/mt-Nd1/mt-Co1/mt-Cytb/mt-Co3	7	WT	down
GO:0022904	respiratory electron transport chain	9.78203	3.26302e-05	0.0214815	mt-Co2/mt-Nd4/mt-Nd1/mt-Co1/mt-Cytb/mt-Co3	6	WT	down
GO:0022900	electron transport chain	9.10741	4.8966e-05	0.0241769	mt-Co2/mt-Nd4/mt-Nd1/mt-Co1/mt-Cytb/mt-Co3	6	WT	down
GO:0070482	response to oxygen levels	4.99377	7.59935e-05	0.0300174	mt-Co2/mt-Nd4/mt-Atp6/mt-Nd1/mt-Co1/mt-Cytb/Itpr2/Zeb2/Bcl2	9	WT	down
GO:0042773	ATP synthesis coupled electron transport	10.317	0.000118988	0.0356013	mt-Co2/mt-Nd4/mt-Nd1/mt-Cytb/mt-Co3	5	WT	down
GO:0009060	aerobic respiration	6.24596	0.000126182	0.0356013	mt-Co2/mt-Nd4/mt-Atp6/mt-Nd1/mt-Co1/mt-Cytb/mt-Co3	7	WT	down
GO:0034329	cell junction assembly	3.58675	0.00022936	0.0523372	Flrt2/Abi2/Actb/Gpm6a/Epha7/Actg1/Nptn/Il1rap/Bcl2/Vmp1/Lrrn3	11	WT	down
GO:0036293	response to decreased oxygen levels	4.84615	0.000238499	0.0523372	mt-Co2/mt-Nd4/mt-Nd1/mt-Co1/mt-Cytb/Itpr2/Zeb2/Bcl2	8	WT	down
GO:0099173	postsynapse organization	4.2146	0.000273462	0.0540087	Flrt2/Abi2/Actb/Plppr4/Epha7/Cnksr2/Il1rap/Dgkz/Ptn	9	WT	down
GO:0050921	positive regulation of chemotaxis	26.2306	0.000187532	0.0686546	Cdh13/Smoc2/Smad3	3	WT	up
GO:0050927	positive regulation of positive chemotaxis	85.1037	0.000240514	0.0686546	Cdh13/Smad3	2	WT	up
GO:0050926	regulation of positive chemotaxis	79.7847	0.000274618	0.0686546	Cdh13/Smad3	2	WT	up
GO:0010811	positive regulation of cell-substrate adhesion	19.7405	0.000434223	0.0814168	Cdh13/Smoc2/Smad3	3	WT	up
GO:0050920	regulation of chemotaxis	17.2508	0.00064436	0.0916945	Cdh13/Smoc2/Smad3	3	WT	up
GO:0006887	exocytosis	9.35206	0.000733556	0.0916945	Rimbp2/Abr/Mical3/Sv2c	4	WT	up
GO:0050918	positive chemotaxis	39.8924	0.00111836	0.0920754	Cdh13/Smad3	2	WT	up
GO:0098742	cell-cell adhesion via plasma-membrane adhesion molecules	13.7758	0.00123789	0.0920754	Cdh13/Unc5d/Pcdh15	3	WT	up
GO:0007269	neurotransmitter secretion	12.7656	0.00154143	0.0920754	Rimbp2/Syn3/Sv2c	3	WT	up
GO:0099643	signal release from synapse	12.7656	0.00154143	0.0920754	Rimbp2/Syn3/Sv2c	3	WT	up
GO:0007638	mechanosensory behavior	34.1935	0.00149264	0.446689	Cntnap2/Etv1	2	aKO	down
GO:0042391	regulation of membrane potential	3.91315	0.00193083	0.446689	Prkn/Nr3c2/Cntnap2/Cacnb2/Pex5l/Gabrg3/Trpc4	7	aKO	down
GO:0032412	regulation of monoatomic ion transmembrane transporter activity	6.26445	0.0037503	0.446689	Nr3c2/Cacnb2/Rasgrf1/Kcnab1	4	aKO	down
GO:0060078	regulation of postsynaptic membrane potential	6.26445	0.0037503	0.446689	Prkn/Nr3c2/Cntnap2/Gabrg3	4	aKO	down
GO:0007015	actin filament organization	3.93279	0.00402621	0.446689	Prkn/Zeb2/Iqgap2/Arhgap12/Nebl/Cracd	6	aKO	down
GO:0010469	regulation of signaling receptor activity	9.32549	0.00403959	0.446689	Shisa6/Tafa1/Rasgrf1	3	aKO	down
GO:0014002	astrocyte development	20.5161	0.00419091	0.446689	Ror1/Zeb2	2	aKO	down
GO:0022898	regulation of transmembrane transporter activity	6.03414	0.0042864	0.446689	Nr3c2/Cacnb2/Rasgrf1/Kcnab1	4	aKO	down
GO:0032409	regulation of transporter activity	5.77918	0.00499543	0.446689	Nr3c2/Cacnb2/Rasgrf1/Kcnab1	4	aKO	down
GO:0043954	cellular component maintenance	8.09845	0.00599686	0.446689	Cntnap2/Dgkz/Tanc1	3	aKO	down
GO:0044057	regulation of system process	3.14693	4.27143e-08	0.000132799	Mef2c/Atp2b4/Tshz3/Tmem108/Cxadr/Rapgef4/Cux2/Epb41/Tbc1d24/Prkd1/Tpm1/Nrg1/Kcnc4/Chga/Hrh1/Dlg1/Pparg/Ctnna3/Smad3/Sh3gl1/Chrm2/Hrh2/Camk2g/Srebf2/Lmna/Lrp8/Gas6/Cacnb3/Slc8a3	29	aKO	up
GO:0030036	actin cytoskeleton organization	2.59492	1.59709e-06	0.00248267	Mef2c/Tmod1/Cobl/Fhod3/Cit/Pcdh15/Cxadr/Antxr1/Sh3pxd2b/Epb41/Stard13/Prkd1/Tpm1/Fscn1/Mrtfb/Dlg1/Spire1/Rap1gds1/Ngef/Carmil1/Fmnl1/Myo1b/Smad3/Hsp90b1/Dmtn/Tpm3/Pam/Epb41l1/Tmeff2/Stmn1	30	aKO	up
GO:0003012	muscle system process	3.22611	4.0334e-06	0.00303658	Mef2c/Tmod1/Atp2b4/Tshz3/Tiam1/Sorbs2/Prkd1/Tpm1/Chga/Dlg1/Rap1gds1/Pparg/Ctnna3/Smad3/Chrm2/Camk2g/Tpm3/Lmna/Sulf1/Slc8a3	20	aKO	up
GO:0099072	regulation of postsynaptic membrane neurotransmitter receptor levels	4.0693	4.13455e-06	0.00303658	Erbb4/Tmem108/Gsg1l/Olfm2/Cacng2/Numb/Rapgef4/Dnm3/Nptx1/Nrg1/Dlg1/C1ql3/Clstn1/Tspan7/Epb41l1	15	aKO	up
GO:1903539	protein localization to postsynaptic membrane	6.05481	5.12997e-06	0.00303658	Erbb4/Tmem108/Olfm2/Cacng2/Rapgef4/Nptx1/Dlg1/C1ql3/Clstn1/Epb41l1	10	aKO	up
GO:0062237	protein localization to postsynapse	5.96831	5.86023e-06	0.00303658	Erbb4/Tmem108/Olfm2/Cacng2/Rapgef4/Nptx1/Dlg1/C1ql3/Clstn1/Epb41l1	10	aKO	up
GO:0099633	protein localization to postsynaptic specialization membrane	7.42723	9.72616e-06	0.00377983	Erbb4/Tmem108/Olfm2/Cacng2/Rapgef4/Nptx1/Dlg1/C1ql3	8	aKO	up
GO:0099645	neurotransmitter receptor localization to postsynaptic specialization membrane	7.42723	9.72616e-06	0.00377983	Erbb4/Tmem108/Olfm2/Cacng2/Rapgef4/Nptx1/Dlg1/C1ql3	8	aKO	up
GO:0023061	signal release	2.52563	2.89829e-05	0.010012	Mef2c/Rapgef4/Niban2/Mapk9/Snap25/Rph3a/Cyb5r4/Tiam1/Syt13/Efr3a/Prkd1/Nrg1/Kcnc4/Chga/Cplx2/Tmem132a/Slc16a10/Cckbr/Otof/Pparg/Ptprn/Rimbp2/Ensa/Git2	24	aKO	up
GO:0050773	regulation of dendrite development	4.04305	4.08544e-05	0.0115531	Cobl/Cit/Numb/Cux1/Rapgef4/Cux2/Tiam1/Tbc1d24/Trpc6/Kndc1/Hecw1/Lrp8	12	aKO	up
